# Partial sex linkage and linkage disequilibrium on the guppy sex chromosome

**DOI:** 10.1101/2022.01.14.476360

**Authors:** Suo Qiu, Lengxob Yong, Alastair Wilson, Darren P. Croft, Chay Graham, Deborah Charlesworth

## Abstract

The guppy Y chromosome has been considered a model system for the evolution of suppressed recombination between sex chromosomes, and it has been proposed that complete sex-linkage has evolved across about 3 Mb surrounding this fish’s sex-determining locus, followed by recombination suppression across a further 7 Mb of the 23 Mb XY pair, forming younger “evolutionary strata”. Sequences of the guppy genome show that Y is very similar to the X chromosome, making it important to understand which parts of the Y are completely non-recombining, and whether there is indeed a large completely non-recombining region. Here, we describe new evidence that supports a different interpretation of the data that suggested the presence of such a region. We analysed PoolSeq data in samples from multiple natural populations from Trinidad. This yields evidence for linkage disequilibrium (LD) between sequence variants and the sex-determining locus. Downstream populations have higher diversity than upstream ones (which display the expected signs of bottlenecks). The associations we observe conform to predictions for a genome region with infrequent recombination that carries one or more sexually antagonistic polymorphisms. They also suggest the region in which the sex-determining locus must be located. However, no consistently male-specific variants were found, supporting the suggestion that any completely sex-linked region may be very small.
