## Supplementary tables for "Partial sex linkage and linkage disequilibrium on the guppy sex chromosome"

### Sheet: Table S1
Table S1. List of samples and the locations of the sites. Separate pools of males and females were sequenced from each site, with 20 individuals included in each pool. Read lengths of the sequence size were approximately 150 bp, and were Reads were mapped to the reference guppy genome, from a female from the Guanapo river. Note that the Guanapo river is represented by onnly a high-predation sampl…
Sex	Drainage	River	Latitude (N)	Longitude (W)	Site codes	Predation regime	Number of raw reads	Mean Phred Score	Unique reads after QC and filtering	Pproperly paired%	GC% %	% mapped reads	Mean mapping quality (bamqc)	Depth of coverage
Female	Caroni	Aripo	10° 39’ 02"	61° 13’ 26"	AHP	High	540265799	35.86	528946838	83.25	40.84	86.79	57.9	93.45
	Caroni	Aripo	10° 41’ 08"	61° 13’ 56"	ALP1	Low	497352565	35.87	486900657	84.36	40.96	88.43	57.82	88.36
	Caroni	Aripo	10° 41’ 10"	61° 13’ 30"	ALP2	Low	469340844	35.82	459311993	89.93	40.84	93.65	57.92	88.66
	Northern	Marianne	10° 45’ 54"	61° 18’ 15"	MHP	High	496875144	35.83	485249559	91	41.2	95.92	57.58	95.77
	Northern	Marianne	10° 44’ 58"	61° 17’ 13"	MLP	Low	486739885	35.8	476035616	87.43	41.37	92	57.55	90.57
	Northern	Petit Marianne	10° 46’ 40"	61° 18’ 04"	PMLP	Low	515937766	35.87	503609448	91.3	42.09	96.2	57.52	99.96
	Oropouche	Quare	10° 39’ 53"	61° 11’ 35"	QHP	High	553654789	35.81	542135583	89.72	40.7	93.89	57.69	105.47
	Oropouche	Quare	10° 40’ 33"	61° 11’ 49"	QLP	Low	646638749	35.75	632375571	86.64	41.06	90.8	57.7	118.6
	Northern	Yarra	10° 47’ 23"	61° 21’ 12"	YHP	High	515764543	35.85	504543535	89.7	41.17	93.63	57.78	97.66
	Northern	Yarra	10° 44’ 25"	61° 19’ 17"	YLP	Low	735692052	35.83	718864722	90.6	41.63	94.9	57.63	141.56
	Caroni	Guanapo	10° 39’ 28"	61° 15’ 13"	GHP	High	457612741	35.89	447205061	84.42	41.95	88.37	58.11	81.7
	Northern	Paria	10° 44’ 57"	61° 15’ 54"	PLP	Low	504628817	35.85	493621553	92.24	41.2	96.9	57.58	95.77
Male	Caroni	Aripo	10° 39’ 02"	61° 13’ 26"	AHP	High	486061586	35.89	475781991	93.19	40.96	97.16	57.85	93.65
	Caroni	Aripo	10° 41’ 08"	61° 13’ 56"	ALP1	Low	467414427	35.82	456882097	89.73	40.8	93.88	57.82	87.56
	Caroni	Aripo	10° 41’ 10"	61° 13’ 30"	ALP2	Low	559047940	35.82	546892217	92.63	40.78	96.71	57.9	108.03
	Northern	Marianne	10° 45’ 54"	61° 18’ 15"	MHP	High	512991373	35.84	501304155	82.85	41.69	87.56	57.58	89.21
	Northern	Marianne	10° 44’ 58"	61° 17’ 13"	MLP	Low	438039015	35.86	428049015	91.92	41.79	96.59	57.56	84.9
	Northern	Petit Marianne	10° 46’ 40"	61° 18’ 04"	PMLP	Low	446351892	35.8	434425404	89.8	42.91	96.39	57.45	85.12
	Oropouche	Quare	10° 40’ 33"	61° 11’ 49"	QHP	Low	507522163	35.72	495554458	92.3	41.23	97.16	57.65	98.99
	Oropouche	Quare	10° 39’ 53"	61° 11’ 35"	QLP	High	507889948	35.76	496741395	83.68	41.07	88.03	57.65	89.57
	Northern	Yarra	10° 47’ 23"	61° 21’ 12"	YHP	High	554523261	35.87	542550282	89.75	41.39	93.63	57.77	104.02
	Northern	Yarra	10° 44’ 25"	61° 19’ 17"	YLP	Low	716568100	35.81	700807635	87.86	40.91	92.36	57.63	132.95}
	Caroni	Guanapo	10° 39’ 28"	61° 15’ 13"	GHP	High	505513441	35.76	494181167	89.94	41.03	93.25	58.16	95.12
	Northern	Paria	10° 44’ 57"	61° 15’ 54"	PLP	Low	500052640	35.54	490972883	92.16	40.99	97.16	57.54	98.14

### Sheet: Table S2
Table S2. Pairwise FST between the samples from the different populations in Table S1, using whole genome pool sequencing. These estimates were obtained using the PoolFstat package (Hiver et al., 2018)†. The codes for the sites sampled indicate which are high- and which are low-predation sites (HP and LP, respectively). Between drainages, the estimates for the 12 pairs of upstream samples average…
Drainage	River	Site code	ALP1	ALP2	GHP	MHP	MLP	PLP	PMLP	QHP	QLP	YHP	YLP
Caroni	Aripo	AHP	0.133932	0.0887575	0.315094	0.406004	0.557791	0.582217	0.567485	0.257581	0.282189	0.28263	0.423672
Caroni	Aripo	ALP1	-	0.211656	0.503223	0.544976	0.695676	0.710698	0.70724	0.409279	0.435295	0.431079	0.551162
Caroni	Aripo	ALP2	-	-	0.442736	0.543101	0.686331	0.700813	0.697135	0.411158	0.431462	0.425582	0.546236
Caroni	Guanapo	GHP	-	-	-	0.545781	0.704039	0.718295	0.716368	0.415638	0.425595	0.421372	0.56395
Northern	Marianne	MHP	-	-	-	-	0.4137	0.454835	0.419446	0.366634	0.382478	0.390313	0.35478
Northern	Marianne	MLP	-	-	-	-	-	0.0254128	0.563952	0.508517	0.521416	0.564913	0.54165
Northern	Paria	PLP	-	-	-	-	-	-	0.581505	0.533507	0.54532	0.589607	0.566811
Northern	Petit Marianne	PMLP	-	-	-	-	-	-	-	0.516327	0.529961	0.576705	0.570682
Oropouche	Quare	QHP	-	-	-	-	-	-	-	-	0.0098423	0.341841	0.407275
Oropouche	Quare	QLP	-	-	-	-	-	-	-	-	-	0.359855	0.422037
Northern	Yarra	YHP	-	-	-	-	-	-	-	-	-	-	0.347356
Northern	Yarra	YLP	-	-	-	-	-	-	-	-	-	-	-
† Hivert, V., R. Leblois, E. Petit, M. Gautier and R. Vitalis, 2018 Measuring genetic differentiation from Pool-seq data. Genetics 210: 315–330. doi: 10.1534/genetics.118.300900

### Sheet: Table S3A
Table S3A. Different diversity estimates in the two sexes in the samples from different populations, estimated for synonymous site, showing consistently lower diversity in upstream low-predations sites than in downstream sites with high predation, except in the Quare river. Significance tests of the sex differences are in Table S3B.
				Genewise estimates														Windows estimates
				LG12 mean values			Autosomes mean values				LG12 median values			Autosomes median values				LG12 mean values			Autosomes mean values				LG12 median values			Autosomes median values
River	Population		Sex	π	θ	Δθs	π	θ	Δθs		π	θ	Δθs	π	θ	Δθs		π	θ	Δθs	π	θ	Δθs		π	θ	Δθs	π	θ	Δθs
Aripo	Aripo high predation	AHP	M	0.00700459	0.0131049	0.480537	0.00588356	0.011168	0.502065		0.00597266	0.0117572	0.493177	0.00481517	0.010151	0.52175		0.00713399	0.0130632	0.458457	0.00547217	0.0107058	0.503781		0.0065	0.0119854	0.466019	0.00508556	0.010247	0.503217
			F	0.00565207	0.00974062	0.447132	0.00551713	0.00925535	0.437267		0.00459584	0.008394	0.465861	0.00442096	0.00819741	0.455039		0.00568835	0.00964462	0.417839	0.00509262	0.0087847	0.437309		0.00545617	0.00914167	0.425064	0.00468759	0.00832206	0.436431
	Aripo low predation 1	ALP1	M	0.00383455	0.00884105	0.606353	0.00346854	0.00756553	0.589327		0.00268633	0.00761885	0.649034	0.00240213	0.00666213	0.636612		0.00388857	0.00873776	0.571493	0.00312668	0.00714435	0.584605		0.00329952	0.00811454	0.586533	0.0027444	0.00680364	0.593005
			F	0.00350164	0.00699664	0.559326	0.00348153	0.00690821	0.54643		0.002356	0.00594646	0.603747	0.00244178	0.00598195	0.588612		0.00342279	0.00679142	0.515177	0.00314383	0.00650435	0.540382		0.00299152	0.00633136	0.523965	0.00275146	0.00608112	0.544408
	Aripo low predation 2	ALP2	M	0.00373075	0.00930353	0.649799	0.00363902	0.00814687	0.596532		0.00230109	0.00776607	0.700316	0.00255579	0.00723424	0.645211		0.00372325	0.00916876	0.615958	0.00328599	0.00779427	0.598299		0.00294882	0.00795672	0.611994	0.00288015	0.00740269	0.608649
			F	0.00355239	0.00736677	0.560647	0.00360025	0.00677519	0.522575		0.00240435	0.00615064	0.605398	0.00247909	0.00581745	0.572952		0.00353516	0.00720536	0.529791	0.00323902	0.00638099	0.518201		0.00322009	0.00657683	0.527129	0.00287509	0.00591935	0.52151
Marianne	Marianne high predation	MHP	M	0.00544812	0.00829117	0.359339	0.00499123	0.00767103	0.382188		0.00452631	0.00687567	0.372581	0.00393159	0.00671123	0.405819		0.00543124	0.00813921	0.332885	0.00458905	0.0072739	0.386572		0.00513164	0.00749492	0.335838	0.00427381	0.00688493	0.383254
			F	0.00486036	0.00768332	0.390931	0.00446703	0.00745831	0.442653		0.00388324	0.00662893	0.415378	0.00343212	0.00655128	0.470692		0.00480599	0.00745829	0.362111	0.00410834	0.00706554	0.437671		0.00454654	0.00692027	0.373622	0.00381316	0.00668633	0.438822
	Marianne low predation	MLP	M	0.00253154	0.00765007	0.719409	0.00253124	0.00724294	0.703755		0.00145679	0.00677972	0.789274	0.00149056	0.00645632	0.768204		0.00247632	0.00738913	0.689489	0.00223451	0.00689654	0.698712		0.00197801	0.0067404	0.726143	0.00174546	0.00657647	0.733896
			F	0.00183409	0.00623396	0.759185	0.00195746	0.00589816	0.744072		0.00088285	0.00533468	0.842311	0.000789685	0.00505714	0.850496		0.00177937	0.00610232	0.731224	0.00164893	0.00553129	0.735335		0.00128167	0.00564813	0.769938	0.00106146	0.00519683	0.794436
	Petit Marianne low predation	PMLP	M	0.00298164	0.00739348	0.666319	0.00191333	0.00617977	0.754561		0.00132913	0.00627207	0.790574	0.0006296	0.00541516	0.882476		0.00298404	0.00721551	0.615825	0.00164893	0.00589138	0.742921		0.00236746	0.00657592	0.639921	0.0011507	0.00564438	0.790305
			F	0.00246929	0.00639603	0.672089	0.00183621	0.00579267	0.758708		0.00100709	0.00548205	0.818747	0.00054895	0.00503801	0.896775		0.00253137	0.0062626	0.620446	0.00157941	0.00551186	0.742261		0.00213481	0.00592714	0.632662	0.00108329	0.00518986	0.78904
Quare	Quare high predation	QHP	M	0.00664496	0.00997203	0.346075	0.00592564	0.00862614	0.342367		0.0055594	0.00858754	0.359863	0.00485697	0.00758269	0.35058		0.00673119	0.0100956	0.335036	0.00545939	0.00818424	0.349291		0.00623107	0.00921005	0.327993	0.00511109	0.00770516	0.335905
			F	0.00625015	0.00966784	0.372746	0.00594643	0.00898453	0.367213		0.00521101	0.00836954	0.377203	0.00490343	0.00795966	0.375701		0.00629438	0.00964371	0.354349	0.00548828	0.00854418	0.373584		0.00584258	0.00877683	0.361433	0.00516079	0.00808757	0.36246
	Quare low predation	QLP	M	0.00645273	0.0120205	0.485393	0.00566668	0.0107038	0.500713		0.00543618	0.0107833	0.493773	0.0046224	0.00975802	0.522506		0.00654819	0.0119818	0.463086	0.0052244	0.0102351	0.50547		0.0060433	0.011185	0.470799	0.00491262	0.00984171	0.50213
			F	0.00595694	0.0102318	0.443673	0.0057541	0.00957878	0.429283		0.00487515	0.00899659	0.462426	0.00472729	0.00854109	0.443821		0.00601162	0.010144	0.417512	0.00530029	0.00910765	0.434382		0.00556992	0.00960212	0.41895	0.00500789	0.00870847	0.428197
Yarra	Yarra high predation	YHP	M	0.00607313	0.0112157	0.472737	0.00506139	0.0095767	0.499283		0.00504297	0.0101036	0.485051	0.00283905	0.00764014	0.622987		0.00606394	0.0110112	0.455227	0.00469058	0.00918852	0.503978		0.00565107	0.0103626	0.454662	0.00435927	0.00877125	0.502185
			F	0.00533526	0.00821874	0.376373	0.00473596	0.00764402	0.412436		0.00437739	0.00730302	0.379368	0.0029589	0.00914924	0.672156		0.00529974	0.00804665	0.347664	0.00436234	0.00726375	0.417156		0.00510897	0.00772682	0.337377	0.00404864	0.00686345	0.411603
	Yarra low predation	YLP	M	0.00411676	0.0093195	0.59846	0.00382049	0.00858531	0.591043		0.00297041	0.00815307	0.631712	0.00406457	0.00870394	0.52362		0.00403705	0.00926004	0.590873	0.00346459	0.00820013	0.594013		0.00339824	0.00857831	0.604777	0.00309323	0.00780836	0.601109
			F	0.00375094	0.010294	0.667687	0.00397591	0.0100558	0.636835		0.00295932	0.00924123	0.686775	0.00376771	0.00675435	0.438102		0.00369325	0.0102225	0.649374	0.0036057	0.00965851	0.640873		0.00341136	0.00987922	0.65261	0.00319867	0.00932232	0.6538
Guanapo	Guanapo high predation	GHP	M	0.00501243	0.00898505	0.468565	0.00339599	0.00708049	0.572394		0.00397015	0.00753689	0.483534	0.00223017	0.00610215	0.631986		0.00506628	0.00895625	0.448241	0.00307355	0.00669693	0.564556		0.00444277	0.00784892	0.447866	0.00264491	0.00627114	0.574178
			F	0.00438706	0.00776988	0.467171	0.00343611	0.00692241	0.554233		0.00325628	0.00654189	0.512834	0.0022856	0.00595942	0.611603		0.00430869	0.00761238	0.44963	0.00310568	0.00651319	0.5465		0.00373784	0.00691141	0.454235	0.00272165	0.00608839	0.556269
Paria	Paria low predation	PLP	M	0.00207272	0.00559057	0.700935	0.00221362	0.00554369	0.690315		0.00086324	0.00463112	0.828112	0.00095395	0.00463984	0.803772		0.0020714	0.00562778	0.671936	0.0018594	0.00513902	0.685005		0.00146959	0.005159	0.698365	0.00122383	0.00478545	0.743957
			F	0.00185577	0.00619707	0.761458	0.00214119	0.00615944	0.732804		0.000786635	0.00533925	0.859557	0.0008794	0.00528651	0.841293		0.00187376	0.00620044	0.728074	0.00182296	0.00579665	0.72591		0.00133385	0.00573704	0.756186	0.00123351	0.0054104	0.780829
	•Filters:
	•Min quality: 20
	•Min coverage: 1/3 x Average
	•Max Coverage: 3 x Average
	•Min number of synonymous sites in each gene: 500bp

### Sheet: Table 3B
Table 3B. Significance tests of synonymous site diversity differences between males and females from the same population, based on windows analyses. Bold font indicates significant differences between the sexes. In all cases where the sex chromosome has a significant sex difference in diversity, males have higher diversity than females. For the autosomes, some populations had higher diversity in …
Population		P values of Wilcoxon tests
		LG12	Autosomes
Aripo high predation	AHP	1.53096e-17	3.26947e-38
Aripo low predation 1	ALP1	0.00147783	0.506851
Aripo low predation 2	ALP2	0.726619	0.000198855
Marianne high predation	MHP	0.000401804	7.31978e-74
Marianne low predation	MLP	6.76312e-19	0
Petit Marianne low predation	PMLP	0.00103539	6.93981e-41
Quare high predation	QHP	0.0175848	0.136538
Quare low predation	QLP	0.000618233	0.0051 *
Yarra high predation	YHP	3.8896e-06	5.87272e-29
Yarra low predation	YLP	0.476391	0 *
Guanapo high predation	GHP	9.51121e-06	0.0770689
Paria low predation	PLP	0.0184872	0 *

### Sheet: Table 3C
Table 3C. Synonymous site diversity estimates similar to those shown for windows in Table 3A, except that a threshold number of 2 reads supporting the minor allele was was applied (see Methods), which reduces the diversity estimates.
			mc = 2							mc = 2
			LG12 mean values			Autosomes mean values				LG12 median values			Autosomes median values
Population		Sex	π	θ	Δθs	π	θ	Δθs		π	θ	Δθs	π	θ	Δθs
Aripo high predation	AHP	M	0.00653909	0.00758126	0.120441	0.00493264	0.00549438	0.103474		0.00579997	0.00677665	0.116385	0.00453888	0.00505923	0.103107
		F	0.00529458	0.00593436	0.100469	0.00473211	0.00518984	0.0907405		0.00509566	0.00566025	0.0998464	0.00431872	0.00475567	0.088454
Aripo low predation 1	ALP1	M	0.00339374	0.00434743	0.228986	0.00270226	0.0032176	0.184113		0.00282519	0.00379421	0.250718	0.00232293	0.00282931	0.191396
		F	0.00308076	0.00362061	0.162932	0.00280922	0.00334669	0.176427		0.00262722	0.00330396	0.162665	0.00241175	0.00296853	0.184929
Aripo low predation 2	ALP2	M	0.00326845	0.00428852	0.244802	0.00288012	0.00323902	0.118748		0.0025848	0.00333533	0.23547	0.00248047	0.0028141	0.13319
		F	0.00316282	0.00382581	0.19483	0.0028948	0.00312563	0.0845585		0.00279941	0.00334354	0.190723	0.00253401	0.00270499	0.0804613
Marianne high predation	MHP	M	0.00507704	0.00461734	-0.133226	0.00426448	0.00392413	-0.0933558		0.00477559	0.00410729	-0.147201	0.00395597	0.00355895	-0.101495
		F	0.00444009	0.00368057	-0.248845	0.00375014	0.00323106	-0.181896		0.0042162	0.0033177	-0.265866	0.00345407	0.00284618	-0.191592
Marianne low predation	MLP	M	0.00202513	0.00272178	0.325622	0.00179847	0.0024167	0.312396		0.0015403	0.00236082	0.368761	0.00129419	0.00204501	0.355808
		F	0.00140235	0.00220693	0.429939	0.00130368	0.0018521	0.394105		0.00086594	0.00174219	0.512096	0.000700395	0.00139967	0.481388
Petit Marianne low predation	PMLP	M	0.00636084	0.00663944	0.0212417	0.00512679	0.00494053	-0.0450265		0.00193735	0.00165321	-0.131223	0.00078756	0.00082515	0.0303585
		F	0.00594507	0.00591019	-0.0281196	0.00516652	0.00499884	-0.0414352		0.00175164	0.00168472	-0.114894	0.000767595	0.000803425	0.0312062
Quare high predation	QHP	M	0.00599377	0.00613576	0.00266699	0.00470359	0.00459716	-0.0275469		0.00584376	0.00597461	0.013109	0.00478775	0.00447519	-0.0548583
		F	0.00562806	0.00551441	-0.0399872	0.0049558	0.00470155	-0.0624504		0.00549299	0.00536145	-0.0405312	0.00483841	0.00456842	-0.0524613
Quare low predation	QLP	M	0.00552573	0.00512184	-0.115993	0.0042057	0.00362865	-0.179778		0.00550832	0.00535223	-0.00721435	0.00439036	0.00417443	-0.0381192
		F	0.00494792	0.00425344	-0.182129	0.00401201	0.00346663	-0.173837		0.0052355	0.00501203	-0.0672839	0.00465932	0.00429561	-0.0766029
Yarra high predation	YHP	M	0.00368082	0.00451073	0.213187	0.0042057	0.00362865	-0.179778		0.00512347	0.0045527	-0.142909	0.00388281	0.0032226	-0.202303
		F	0.00332955	0.00460995	0.284611	0.00324314	0.00406987	0.213822		0.00479409	0.00386483	-0.19718	0.00370896	0.00307181	-0.199937
Yarra low predation	YLP	M	0.00467803	0.00513254	0.0702702	0.002717	0.00298573	0.0901638		0.00304673	0.0038648	0.226286	0.00275827	0.00321748	0.136521
		F	0.00391991	0.00393179	-0.00741585	0.00274177	0.00296598	0.0806876		0.00306982	0.00431011	0.279643	0.00284556	0.00370463	0.217989
Guanapo high predation	GHP	M	0.00169958	0.00224127	0.305679	0.00155233	0.00194859	0.26837		0.00411156	0.00436615	0.0699324	0.00228379	0.00256754	0.103173
		F	0.0015226	0.00212791	0.27663	0.00153933	0.00195691	0.271601		0.0033534	0.00337656	-0.018013	0.00235388	0.00254302	0.0880951
Paria low predation	PL	M	0.00256322	0.00233546	-0.0923053	0.00129134	0.00123028	0.0362948		0.00110884	0.0018776	0.336275	0.00090215	0.00160416	0.350525
		F	0.00216819	0.00192014	-0.0681883	0.0012758	0.00121928	0.0349279		0.00096535	0.00180297	0.327619	0.000933005	0.00161366	0.352314

### Sheet: Tabls S4
Table S4. Significance values of Wilcoxon tests for differences in the values of the quantitiy Δθs (see main text) between samples from high- and low-predation sites from 4 rivers where samples were available from both site types. The Δθs values were estimated using synonymous sites.
River	Populations compared	Sex of individuals	LG12	Autosomes
Aripo	AHPF-ALP1F	Female	3.33917e-23	0
	AHPM-ALP1M	Male	1.9677e-39	0
	AHPF-ALP2F	Female	9.61641e-26	0
	AHPM-ALP2M	Male	2.49554e-63	0
Marianne	MHPF-MLPF	Female	6.29443e-122	0
	MHPM-MLPM	Male	2.66385e-122	0
Quare	QHPF-QLPF	Female	4.22704e-09	1.88143e-132
	QHPM-QLPM	Male	7.49192e-31	0
Yarra	YHPF-YLPF	Female	5.88924e-98	0
	YHPM-YLPM	Male	1.0133e-30	0

### Sheet: Table S5
Table S5. Genes within the LG12 region with most candidates for complete sex linkage (see main text and Figures 5, S4 and S5).
Gene name		Location of start of longest isofirm (bp)
LOC103473930	potassium voltage-gated channel subfamily V member 2-like	20922817
pum3	pumilio homolog 3	20931737
cfap44	cilia- and flagella-associated protein 44	20941913
LOC103473932	NACHT, LRR and PYD domains-containing protein 12-like	20998202
LOC103473911	tripartite motif-containing protein 16-like	21049455
brcc3	lys-63-specific deubiquitinase BRCC36	21053361
LOC103473933	teratocarcinoma-derived growth factor 1-like	21066243
LOC103473934	trichohyalin-like	21076663
LOC103473913	uncharacterized protein LOC103473913 isoform X2	21086454
fech	ferrochelatase, mitochondrial	21129463
onecut2	one cut domain family member 2	21151025
LOC103473915	sia-alpha-2,3-Gal-beta-1,4-GlcNAc-R:alpha 2,8-sialyltransferase-like isoform X1	21206387
wdr7	WD repeat-containing protein 7	21252116
taf1c	TATA box-binding protein-associated factor RNA polymerase I subunit C	21337312
LOC103473919	cyclin-G2-like	21348633
ccni	cyclin-I isoform X1	21359245
LOC103473921	titin-like isoform X3	21371633
LOC103473938	protein Shroom3-like	21380147
LOC103473939	uncharacterized protein LOC103473939	21426724
LOC108166750	hippocampus abundant transcript-like protein 1	21435334
LOC103473940	hippocampus abundant transcript 1 protein-like isoform X1	21437896
LOC108166764	leucine-zipper-like transcriptional regulator 1 isoform X1	21465851
